# Lineage-wide evolution of 3D genome organisation and centromeres in brown algae

**DOI:** 10.64898/2025.12.07.692804

**Authors:** Pengfei Liu, Rory J. Craig, Elena Avdievich, Fabian B. Haas, Chang Liu, Susana M Coelho

## Abstract

Although 3D genome architecture has been described for an increasing number of plant and algal species, comparative analyses across closely related lineages remain scarce. Consequently, fundamental questions persist about how chromatin organization is maintained or reshaped over deep evolutionary time, and how such changes relate to life-history traits, genome size, and linear genome features. Here, we present a comprehensive analysis of 3D chromatin architecture across six brown algae species and one outgroup, spanning the phylogenetic breadth and biological complexity of this key photosynthetic lineage. We show that compact genomes lack chromatin domains whereas larger, transposable element-rich genomes of morphologically complex taxa tend to exhibit structured organization including TAD-like domains. We investigate chromatin folding patterns and gene expression over evolutionary time and uncover 3D chromatin features associated with transitions in sexual systems. Moreover, we reconstruct the ancestral brown algal karyotype, revealing deeply conserved macrosynteny and providing a new framework for interpreting chromosome-scale genome dynamics. Finally, we uncover an ancient and highly conserved association between centromeres and chromodomain-encoding retrotransposons, revealing a remarkable example of convergence in centromere–transposon co-evolution between brown algae and angiosperms, and one of the most stable examples of centromere-linked transposable elements known in eukaryotes. Together, our findings elucidate the evolutionary history of 3D chromatin and linear genome architectures across an entire eukaryotic lineage and highlight extreme centromere stability in brown algae, providing a powerful point of comparison with land plants and deepening our understanding of genome evolution in independent multicellular lineages.

**One sentence summary:** We present a lineage-wide evolutionary analysis of 3D genome architecture and organization across brown algae, revealing conserved chromosomal features, lineage-specific rearrangements, and long-term co-evolution of centromeres and retrotransposons that together illuminate how nuclear architecture evolves over hundreds of millions of years.
