## Supplemental Tables for "Lineage-wide evolution of 3D genome organisation and centromeres in brown algae"

### Sheet: Table S1
Table S1: Genomic data used in this study
gDNA(long reads)
Species	Tissue type	Sex	Data type	Platform		Accession number	Publication
C.linearis	Gametophyte	monoicous	DNA-seq	Oxford Nanopore MinION			This study
U.pinnatifida	Gametophyte	male	DNA-seq	PacBio SMRT BellTM		SRR10223912, SRR10223913, SRR10223914, SRR10223915, SRR10223916, SRR10223917, SRR10223918, SRR10223919, SRR10223920	Shan et al. 2020
U.pinnatifida	Gametophyte	female	DNA-seq	Oxford Nanopore MinION			This study
D.dudresnayi	Gametophyte	monoicous	DNA-seq	Oxford Nanopore MinION			This study
D.dichotoma	Gametophyte	female	DNA-seq	Oxford Nanopore PromethION 2			This study
S.ischiensis	unknown	unknown	DNA-seq	Oxford Nanopore PromethION 2		https://phaeoexplorer.sb-roscoff.fr	(Denoeud et al. 2024)
Hi-C
Species	Tissue type	Sex	Data type	Platform		Accession number	Publication
Ectocarpus sp.7	Gametophyte	male	Hi-C	MPI, Illumina NextSeq 2000		SRR28831807, SRR28831808	Liu et al. 2024
Ectocarpus sp.7	Gametophyte	female	Hi-C	MPI, Illumina NextSeq 2000		SRR28831805, SRR28831806	Liu et al. 2024
C.linearis	Gametophyte	monoicous	Hi-C	MPI, Illumina NextSeq 2000 / Azenta, Novaseq X			This study
U.pinnatifida	Gametophyte	male	Hi-C	Azenta, Novaseq X			This study
U.pinnatifida	Gametophyte	female	Hi-C	MPI, Illumina NextSeq 2000			This study
D.herbacea	Gametophyte	male	Hi-C	MPI, Illumina NextSeq 2000			This study
D.herbacea	Gametophyte	female	Hi-C	MPI, Illumina NextSeq 2000			This study
D.dudresnayi	Gametophyte	monoicous	Hi-C	MPI, Illumina NextSeq 2000			This study
D.dichotoma	Gametophyte	male	Hi-C	MPI, Illumina NextSeq 2000 / Azenta, Novaseq X			This study
D.dichotoma	Gametophyte	female	Hi-C	MPI, Illumina NextSeq 2000 / Azenta, Novaseq X			This study
S.ischiensis	unknown	unknown	Hi-C	MPI, Illumina NextSeq 2000 / Azenta, Novaseq X			This study
RNA-seq
Species	Tissue type	Sex	Data type	Platform		Accession number	Publication
Ectocarpus sp.7	Gametophyte	male	RNA-seq	Illumina HiSeq 3000		SRR27322506, SRR27322507, SRR27322508	Vigneau et al. 2024
Ectocarpus sp.7	Gametophyte	female	RNA-seq	Illumina HiSeq 3000		SRR27322503, SRR27322504, SRR27322505	Vigneau et al. 2024
C.linearis	Gametophyte	monoicous	RNA-seq			https://phaeoexplorer.sb-roscoff.fr	(Denoeud et al. 2024)
U.pinnatifida	Gametophyte	male	RNA-seq	Illumina HiSeq 3000		PRJNA1059008	(Barrera-Redondo et al. 2025)
U.pinnatifida	Gametophyte	female	RNA-seq	Illumina HiSeq 3000		PRJNA1059008	(Barrera-Redondo et al. 2025)
D.herbacea	Gametophyte	male	RNA-seq			https://phaeoexplorer.sb-roscoff.fr	(Denoeud et al. 2024)
D.herbacea	Gametophyte	female	RNA-seq			https://phaeoexplorer.sb-roscoff.fr	(Denoeud et al. 2024)
D.dudresnayi	Gametophyte	monoicous	RNA-seq			https://phaeoexplorer.sb-roscoff.fr	(Denoeud et al. 2024)
D.dichotoma	Gametophyte	male	RNA-seq			https://phaeoexplorer.sb-roscoff.fr	(Denoeud et al. 2024)
D.dichotoma	Gametophyte	female	RNA-seq			https://phaeoexplorer.sb-roscoff.fr	(Denoeud et al. 2024)
S.ischiensis	unknown	unknown	RNA-seq			https://phaeoexplorer.sb-roscoff.fr	(Denoeud et al. 2024)

### Sheet: Table S2
Table S2: Genome statistics (whole genome assembly + chromosome level assembly + unanchored contigs)
Species	Ectocarpus sp7*		C. linearis	U. pinnatifida		D. herbacea		D. dudresnayi	D. dichotoma		S. ischiensis
Acronym	Esp7		Clin	Upin		Dher		Ddud	Ddic		Sisc
Sexuality system	dioicous		monoicous	dioicous		dioicous		monoicous	dioicous		monoicous
Strain ID / Sexual dimorphism	Ec561/male	Ec560/female	ClinC8C / co-sexuality	Un1m / male	Un1f / female	DmunM / male	DmunF / female	DdudBR16 / co-sexuality	ODC1387 / male	KB07 / Female	KU333 / unknown
Total whole genome length(bp)	200170623	197371593	214735537	631719219	554732338	431544013	485680362	405410283	851782257	1337745503	194858938
GC (%)	53.59	53.55	54.19	51.29	50.05	48.19	48.43	48.59	50.27	52.32	57.06
N50(bp)	6893608	6914137	8271491	15933685	16268623	13454139	12260830	13155893	28145542	21482232	7088029
N90(bp)	5249107	5000356	5676961	4396306	12795298	10015127	9010402	9646028	17600329	21351	4667267
N's per 100 kbp	4	1979-02-01	57.05	29.44	117.35	154.82	199.51	151.43	73.85	45882	45975
Total chromosomes length(bp)	186421880	185761862	213640798	533712646	532173244	422040668	417087332	396999337	848450791	842183817	194597429
Anchored in assembly	0.931315	0.941178	0.994902	0.844857	0.959333	0.977978	0.858769	0.979253	0.996089	0.629555	0.998658
Chr number	27	27	27	30	30	32	32	32	31	31	30
Largest contig(bp)	10736289	10868871	12201111	32217941	35757302	21857549	21424776	21300472	67084058	66003743	13647068
GC (%)	53.65	53.64	54.26	50.13	50.05	48.25	48.37	48.61	50.27	50.37	57.09
N50(bp)	6998232	6914137	8271491	16272740	16268623	13910037	13731366	13656400	28065318	27851419	7088029
N90(bp)	5290476	5175228	5676961	13124903	12824032	10138605	9815543	9646028	18782199	19241022	4667267
N's per 100 kbp	24869	1988-01-01	53.36	34.85	121.01	141.95	151.65	153.3	75.42	20.43	13.87
gap number	10	7	228	372	1472	1199	1265	1230	6399	1721	55
Total unanchored contigs length(bp)	13748743	11609731	1094739	98006573	22576532	9503345	68593030	8410946	3342366	495602333	266509
Contigs number	9	19	13	155	2730	637	949	758	225	18782	2
Largest contig(bp)	5339133	6112403	939739	6619510	233680	1348873	12245862	168528	176392	13247303	261509
GC (%)	52.82	52.16	38.9	57.6	49.97	45.54	48.75	47.62	48.85	55.63	34.04
N50(bp)	4053727	6112403	939739	3097752	16374	37264	181722	16161	18595	69507	261509
N90(bp)	1314985	696904	25000	245543	3588	5978	24407	5590	5000	10117	261509
N's per 100 kbp	21.82	17.23	776.44	0	45747	726.06	490.57	63.01	0	0.59	187.61
gap number	6	4	17	0	70	138	673	13	0	29	1
Benchmarking Universal Single-Copy Orthologs (BUSCO, v5.8.2) analysis the completeness of the genome, BUSCO version:5.8.2, dataset: eukaryota_odb10 (Creation date: 2024-01-08, number of genomes: 70, number of BUSCOs: 255)
Complete	88.6%(226/255)	88.6%(226/255)	89.8%(229/255)	89.8%(229/255)	89.8%(229/255)	89.8%(229/255)	89.8%(229/255)	89.0%(227/255)	87.1%(222/255)	88.6%(226/255)	89.0%(227/255)
Single-copy	86.7%(221/255)	87.1%(222/255)	89.0%(227/255)	84.7%(216/255)	87.8%(224/255)	88.2%(225/255)	87.1%(222/255)	87.8%(224/255)	85.1%(217/255)	81.6%(208/255)	87.8%(224/255)
Duplicated	2%(5/255)	1.6%(4/255)	0.8%(2/255)	5.1%(13/255)	2.0%(5/255)	1.6%(4/255)	2.7%(7/255)	1.2%(3/255)	2.0%(5/255)	7.1%(18/255)	1.2%(3/255)
Fragmented	4.7%(12/255)	3.9%(10/255)	3.9%(10/255)	3.1%(8/255)	3.5%(9/255)	3.5%(9/255)	3.9%(10/255)	4.3%(11/255)	5.5%(14/255)	3.1%(8/255)	3.5%(9/255)
Missing	6.7%(17/255)	7.5%(19/255)	6.3%(16/255)	7.1%(18/255)	6.7%(17/255)	6.7%(17/255)	6.3%(16/255)	6.7%(17/255)	7.5%(19/255)	8.2%(21/255)	7.5%(19/255)
*Liu et al. 2024

### Sheet: Table S3
Table S3: Gene annotation statistics (chromosome-level)
Category*	Clin	Esp7	Upin	Dher	Ddud	Ddic	Sisc
Gene Count	17068	18021	13989	16138	20087	20403	21186
Gene Ratio (genes per Mb)	79.89	96.67	26.21	38.24	50.6	24.05	108.87
Average Gene Length (bp)	6319.77	8095.21	14544.5	12271.6	11074.8	14528	5063.51
Exon Count	128321	139842	118360	116798	144138	121262	104928
Average Exons per Gene	7.52	7.76	8.46	7.24	7.18	5.94	4.95
Exon Ratio (exons per Mb)	600.64	750.14	221.77	276.75	363.07	142.92	539.21
Average Exon Length (bp)	288.57	302.26	246.87	249.75	201.9	321.31	243.56
Number of CDSs per Gene	7.14	7.43	8.45	6.87	7.18	5.59	4.7
Average CDS Length (bp)	213.7	212.54	215.92	193.88	196.18	213.38	182.37
CDS Ratio (%)	12.19	15.26	4.78	5.09	7.12	2.87	9.33
Intron Count	111253	122721	104371	100660	123706	100859	83742
Average Intron Length (bp)	636.71	773.59	1667.02	1677.61	1618.8	2552.6	975.84
Intron Ratio (%)	33.16	50.93	32.6	40.01	50.44	30.34	41.99
*male and monoicous data

### Sheet: Table S4
Table S4. List of brown algae in situ Hi-C datasets generated in this study. Statistics calculated by the Juicer pipeline, are listed based on alignment to chromosomal level genome assemblies in this study, respectively.
Hi-C Library	Ectocarpus sp.7 male rep1	Ectocarpus sp.7 male rep2	Ectocarpus sp.7 female rep1	Ectocarpus sp.7 female rep2	C. linearis rep1	C. linearis rep2	U. pinnatifida male rep1	U. pinnatifida male rep2	U. pinnatifida female rep1	U. pinnatifida female rep2	D. herbacea male rep1	D. herbacea male rep2	D. herbacea female rep1	D. herbacea female rep2	D. dudresnyi rep1	D. dudresnyi rep2	D. dichotoma male rep1	D. dichotoma male rep2	D. dichotoma female rep1	D. dichotoma female rep2	S. ischiensis rep1	S. ischiensis rep2
Sequenced Reads	607240465	214727510	276419699	167345735	263563339	360582473	421279525	391670056	551996255	511729412	531529220	295011989	490934467	461775991	278163863	319467289	677932437	594965568	676925628	543699468	487452872	506334611
Normal Paired	241,025,299 (39.69%)	110,886,763 (51.64%)	168,579,037 (60.99%)	105,321,085 (62.94%)	160,132,972 (60.76%)	162,173,049 (44.98%)	189,886,042 (45.07%)	190,072,564 (48.53%)	212,135,116 (38.43%)	290,362,796 (56.74%)	273,877,115 (51.53%)	210,793,601 (71.45%)	116,042,306 (23.64%)	245,761,028 (53.22%)	136,467,405 (49.06%)	97,626,620 (30.56%)	238,914,680 (35.24%)	192,211,350 (32.31%)	229,852,681 (33.96%)	238,442,216 (43.86%)	360,329,104 (73.92%)	364,023,359 (71.89%)
Chimeric Paired	138,372,917 (22.79%)	83,987,454 (39.11%)	82,144,434 (29.72%)	49,113,582 (29.35%)	68,622,759 (26.04%)	137,842,884 (38.23%)	166,349,642 (39.49%)	143,466,512 (36.63%)	242,080,408 (43.86%)	154,434,172 (30.18%)	180,613,044 (33.98%)	55,732,736 (18.89%)	91,746,079 (18.69%)	106,101,464 (22.98%)	47,723,788 (17.16%)	162,485,551 (50.86%)	300,888,773 (44.38%)	275,376,076 (46.28%)	287,412,728 (42.46%)	196,428,142 (36.13%)	102,576,437 (21.04%)	116,186,846 (22.95%)
Chimeric Ambiguous	26,549,914 (4.37%)	16,484,533 (7.68%)	19,570,258 (7.08%)	10,101,300 (6.04%)	29,700,393 (11.27%)	56,564,176 (15.69%)	43,753,126 (10.39%)	39,170,432 (10.00%)	46,615,399 (8.44%)	30,176,850 (5.90%)	48,285,625 (9.08%)	17,285,548 (5.86%)	25,617,438 (5.22%)	37,528,335 (8.13%)	11,569,401 (4.16%)	39,718,963 (12.43%)	122,337,957 (18.05%)	113,062,090 (19.00%)	131,844,967 (19.48%)	85,341,110 (15.70%)	9,153,410 (1.88%)	10,040,462 (1.98%)
Unmapped	201,292,335 (33.15%)	3,368,760 (1.57%)	6,125,970 (2.22%)	2,809,768 (1.68%)	5,107,215 (1.94%)	4,002,364 (1.11%)	21,290,715 (5.05%)	18,960,548 (4.84%)	51,165,332 (9.27%)	36,755,594 (7.18%)	28,753,436 (5.41%)	11,200,104 (3.80%)	257,528,644 (52.46%)	72,385,164 (15.68%)	82,403,269 (29.62%)	19,636,155 (6.15%)	15,791,027 (2.33%)	14,316,052 (2.41%)	27,815,252 (4.11%)	23,488,000 (4.32%)	15,393,921 (3.16%)	16,083,944 (3.18%)
Ligation Motif Present	358,969,019 (59.11%)	152,598,047 (71.07%)	165,596,763 (59.91%)	89,859,400 (53.70%)	144,846,892 (54.96%)	280,102,617 (77.68%)	330,779,223 (78.52%)	287,193,337 (73.33%)	460,240,607 (83.38%)	275,805,672 (53.90%)	345,970,882 (65.09%)	112,186,891 (38.03%)	323,538,219 (65.90%)	258,749,370 (56.03%)	92,592,005 (33.29%)	277,726,187 (86.93%)	573,886,197 (84.65%)	523,244,146 (87.95%)	590,060,402 (87.17%)	416,077,127 (76.53%)	152,811,643 (31.35%)	170,177,954 (33.61%)
Alignable (Normal+Chimeric Paired)	379,398,216 (62.48%)	194,874,217 (90.75%)	250,723,471 (90.70%)	154,434,667 (92.28%)	228,755,731 (86.79%)	300,015,933 (83.20%)	356,235,684 (84.56%)	333,539,076 (85.16%)	454,215,524 (82.29%)	444,796,968 (86.92%)	454,490,159 (85.51%)	266,526,337 (90.34%)	207,788,385 (42.33%)	351,862,492 (76.20%)	184,191,193 (66.22%)	260,112,171 (81.42%)	539,803,453 (79.62%)	467,587,426 (78.59%)	517,265,409 (76.41%)	434,870,358 (79.98%)	462,905,541 (94.96%)	480,210,205 (94.84%)
Unique Reads	236,065,727 (38.88%)	147,220,309 (68.56%)	169,540,463 (61.33%)	99,201,370 (59.28%)	156,802,407 (59.49%)	186,835,097 (51.81%)	222,263,607 (52.76%)	200,458,502 (51.18%)	233,253,316 (42.26%)	179,466,976 (35.07%)	322,559,610 (60.69%)	168,183,338 (57.01%)	154,206,137 (31.41%)	254,450,116 (55.10%)	94,179,694 (33.86%)	194,301,262 (60.82%)	407,032,396 (60.04%)	353,296,469 (59.38%)	391,685,110 (57.86%)	297,451,779 (54.71%)	223,807,144 (45.91%)	220,714,881 (43.59%)
PCR Duplicates	142,618,866 (23.49%)	47,283,290 (22.02%)	80,053,510 (28.96%)	54,971,682 (32.85%)	71,615,232 (27.17%)	38,772,595 (10.75%)	74,914,768 (17.78%)	71,093,311 (18.15%)	220,268,604 (39.90%)	264,782,841 (51.74%)	131,024,450 (24.65%)	97,975,232 (33.21%)	53,149,091 (10.83%)	95,838,684 (20.75%)	89,761,717 (32.27%)	63,302,194 (19.81%)	78,188,291 (11.53%)	66,026,880 (11.10%)	68,772,480 (10.16%)	123,504,993 (22.72%)	195,916,512 (40.19%)	215,477,142 (42.56%)
Optical Duplicates	713,623 (0.12%)	370,618 (0.17%)	1,129,498 (0.41%)	261,615 (0.16%)	338,092 (0.13%)	74,408,241 (20.64%)	59,057,309 (14.02%)	61,987,263 (15.83%)	693,604 (0.13%)	547,151 (0.11%)	906,099 (0.17%)	367,767 (0.12%)	433,157 (0.09%)	1,573,692 (0.34%)	249,782 (0.09%)	2,508,715 (0.79%)	54,582,766 (8.05%)	48,264,077 (8.11%)	56,807,819 (8.39%)	13,913,586 (2.56%)	43,181,885 (8.86%)	44,018,182 (8.69%)
Library Complexity Estimate	366444931	332183665	300476543	160981752	283305471	578796406	485539619	423478854	298683180	201792201	625244088	265927988	331926497	517107456	120199147	434210823	1339087723	1187731570	1383823285	568875448	294180577	279309215
Intra-fragment	13,347,744 (2.20% / 5.65%)	8,167,109 (3.80% / 5.55%)	8,169,031 (2.96% / 4.82%)	8,875,396 (5.30% / 8.95%)	10,895,642 (4.13% / 6.95%)	4,052,689 (1.12% / 2.17%)	11,153,040 (2.65% / 5.02%)	11,448,526 (2.92% / 5.71%)	6,791,127 (1.23% / 2.91%)	14,072,837 (2.75% / 7.84%)	31,071,123 (5.85% / 9.63%)	11,727,300 (3.98% / 6.97%)	8,389,496 (1.71% / 5.44%)	7,667,125 (1.66% / 3.01%)	10,033,535 (3.61% / 10.65%)	3,586,969 (1.12% / 1.85%)	8,353,091 (1.23% / 2.05%)	5,665,827 (0.95% / 1.60%)	7,182,286 (1.06% / 1.83%)	5,376,322 (0.99% / 1.81%)	45,583,627 (9.35% / 20.37%)	42,597,605 (8.41% / 19.23%)
Below MAPQ Threshold	48,986,575 (8.07% / 20.75%)	29,033,657 (13.52% / 19.72%)	37,549,020 (13.58% / 22.15%)	19,861,526 (11.87% / 20.02%)	52,299,182 (19.84% / 33.35%)	72,653,488 (20.15% / 38.89%)	48,628,879 (11.54% / 21.88%)	44,994,749 (11.49% / 22.45%)	53,292,512 (9.65% / 22.85%)	40,413,979 (7.90% / 22.52%)	68,564,639 (12.90% / 21.26%)	40,392,908 (13.69% / 24.02%)	35,755,411 (7.28% / 23.19%)	60,564,228 (13.12% / 23.80%)	16,807,218 (6.04% / 17.85%)	37,868,421 (11.85% / 19.49%)	131,899,076 (19.46% / 32.41%)	115,917,450 (19.48% / 32.81%)	132,013,595 (19.50% / 33.70%)	96,916,397 (17.83% / 32.58%)	15,150,435 (3.11% / 6.77%)	14,096,586 (2.78% / 6.36%)
Hi-C Contacts	173,731,408 (28.61% / 73.59%)	(51.24% / 74.73%)	123,822,412 (44.80% / 73.03%)	70,464,448 (42.11% / 71.03%)	93,607,583 (35.52% / 59.70%)	110,128,920 (30.54% / 58.94%)	162,481,688 (38.57% / 73.10%)	144,015,227 (36.77% / 71.84%)	173,169,677 (31.37% / 74.24%)	124,980,160 (24.42% / 69.64%)	222,923,848 (41.94% / 69.11%)	116,063,130 (39.34% / 69.01%)	110,061,230 (22.42% / 71.37%)	186,218,763 (40.33% / 73.18%)	67,338,941 (24.21% / 71.50%)	152,845,872 (47.84% / 78.66%)	266,780,229 (39.35% / 65.54%)	231,713,192 (38.95% / 65.59%)	252,489,229 (37.30% / 64.46%)	195,159,060 (35.89% / 65.61%)	163,073,082 (33.45% / 72.86%)	164,857,188 (32.56% / 74.41%)
Ligation Motif Present	129,897,411 (21.39% / 55.03%)	83,192,590 (38.74% / 56.51%)	76,757,898 (27.77% / 45.27%)	48,199,058 (28.80% / 48.59%)	63,017,249 (23.91% / 40.19%)	87,569,981 (24.29% / 46.87%)	140,840,871 (33.43% / 63.37%)	120,194,101 (30.69% / 59.96%)	149,606,754 (27.10% / 64.14%)	99,971,893 (19.54% / 55.70%)	176,350,085 (33.18% / 54.67%)	50,685,505 (17.18% / 30.14%)	86,472,215 (17.61% / 56.08%)	108,703,683 (23.54% / 42.72%)	45,431,586 (16.33% / 48.24%)	134,600,959 (42.13% / 69.27%)	225,889,252 (33.32% / 55.50%)	203,844,584 (34.26% / 57.70%)	221,391,409 (32.71% / 56.52%)	143,775,168 (26.44% / 48.34%)	80,226,525 (16.46% / 35.85%)	104,410,731 (20.62% / 47.13%)
3' Bias (Long Range)	61% - 39%	71% - 29%	61% - 39%	61% - 39%	67% - 33%	77% - 23%	78% - 22%	76% - 24%	80% - 20%	76% - 24%	64% - 36%	47% - 53%	59% - 41%	54% - 46%	59% - 41%	78% - 22%	74% - 26%	76% - 24%	76% - 24%	66% - 34%	75% - 25%	81% - 19%
Pair Type %(L-I-O-R)	25% - 25% - 25% - 25%	25% - 25% - 25% - 25%	25% - 25% - 25% - 25%	25% - 25% - 25% - 25%	25% - 25% - 25% - 25%	25% - 25% - 25% - 25%	25% - 25% - 25% - 25%	25% - 25% - 25% - 25%	25% - 25% - 25% - 25%	25% - 25% - 25% - 25%	25% - 25% - 25% - 25%	25% - 25% - 25% - 25%	25% - 25% - 25% - 25%	25% - 25% - 25% - 25%	25% - 25% - 25% - 25%	25% - 25% - 25% - 25%	25% - 25% - 25% - 25%	25% - 25% - 25% - 25%	25% - 25% - 25% - 25%	25% - 25% - 25% - 25%	25% - 25% - 25% - 25%	25% - 25% - 25% - 25%
Inter-chromosomal	60,844,751 (10.02% / 25.77%)	50,777,391 (23.65% / 34.49%)	40,109,012 (14.51% / 23.66%)	22,714,524 (13.57% / 22.90%)	16,180,493 (6.14% / 10.32%)	28,411,785 (7.88% / 15.21%)	57,273,622 (13.60% / 25.77%)	50,748,394 (12.96% / 25.32%)	74,124,856 (13.43% / 31.78%)	48,869,789 (9.55% / 27.23%)	51,573,501 (9.70% / 15.99%)	43,244,758 (14.66% / 25.71%)	13,162,449 (2.68% / 8.54%)	27,104,304 (5.87% / 10.65%)	12,136,064 (4.36% / 12.89%)	33,514,606 (10.49% / 17.25%)	34,349,356 (5.07% / 8.44%)	30,635,780 (5.15% / 8.67%)	38,301,686 (5.66% / 9.78%)	19,634,646 (3.61% / 6.60%)	43,724,300 (8.97% / 19.54%)	47,040,867 (9.29% / 21.31%)
Intra-chromosomal	112,886,657 (18.59% / 47.82%)	59,242,152 (27.59% / 40.24%)	83,713,400 (30.28% / 49.38%)	47,749,924 (28.53% / 48.13%)	77,427,090 (29.38% / 49.38%)	81,717,135 (22.66% / 43.74%)	105,208,066 (24.97% / 47.33%)	93,266,833 (23.81% / 46.53%)	99,044,821 (17.94% / 42.46%)	76,110,371 (14.87% / 42.41%)	171,350,347 (32.24% / 53.12%)	72,818,372 (24.68% / 43.30%)	96,898,781 (19.74% / 62.84%)	159,114,459 (34.46% / 62.53%)	55,202,877 (19.85% / 58.61%)	119,331,266 (37.35% / 61.42%)	232,430,873 (34.29% / 57.10%)	201,077,412 (33.80% / 56.91%)	214,187,543 (31.64% / 54.68%)	175,524,414 (32.28% / 59.01%)	119,348,782 (24.48% / 53.33%)	117,733,186 (23.25% / 53.34%)
Intra Short Short Range (<20Kb)	64,377,541 (10.60% / 27.27%)	30,372,516 (14.14% / 20.63%)	39,402,698 (14.25% / 23.24%)	25,269,601 (15.10% / 25.47%)	47,677,079 (18.09% / 30.41%)	43,249,876 (11.99% / 23.15%)	66,577,911 (15.80% / 29.95%)	59,790,659 (15.27% / 29.83%)	54,542,512 (9.88% / 23.38%)	48,079,688 (9.40% / 26.79%)	84,016,585 (15.81% / 26.05%)	36,789,639 (12.47% / 21.87%)	53,760,855 (10.95% / 34.86%)	75,430,047 (16.33% / 29.64%)	36,600,660 (13.16% / 38.86%)	61,529,624 (19.26% / 31.67%)	97,828,197 (14.43% / 24.03%)	80,997,873 (13.61% / 22.93%)	90,805,867 (13.41% / 23.18%)	91,490,680 (16.83% / 30.76%)	84,474,986 (17.33% / 37.74%)	70,911,032 (14.00% / 32.13%)
Inter Short Long Range (>20Kb)	48,507,733 (7.99% / 20.55%)	28,869,160 (13.44% / 19.61%)	44,309,135 (16.03% / 26.13%)	22,479,476 (13.43% / 22.66%)	29,749,704 (11.29% / 18.97%)	38,467,148 (10.67% / 20.59%)	38,629,959 (9.17% / 17.38%)	33,475,979 (8.55% / 16.70%)	44,501,739 (8.06% / 19.08%)	28,030,155 (5.48% / 15.62%)	87,332,601 (16.43% / 27.07%)	36,026,264 (12.21% / 21.42%)	43,136,747 (8.79% / 27.97%)	83,681,109 (18.12% / 32.89%)	18,601,449 (6.69% / 19.75%)	57,801,430 (18.09% / 29.75%)	134,602,464 (19.85% / 33.07%)	120,079,375 (20.18% / 33.99%)	123,381,474 (18.23% / 31.50%)	84,033,319 (15.46% / 28.25%)	34,873,642 (7.15% / 15.58%)	46,822,064 (9.25% / 21.21%)

### Sheet: Table S5
Table S5: Hi-C resolution used for different analysis across brown algal species
Species	Compartment A/B	Insulation and boundaries	Chromatin domain
Ectocarpus sp.7	10k	10k	NA
C.linearis	10k	10k	NA
U.pinnatifida	50k	10k	10k
D.herbacea	50k	10k	10k
D.dudresnayi	50k	10k	10k
D.dichotoma	50k	10k	10k
S.ischiensis	10k	10k	NA

### Sheet: Table S6
Table S6: Pearson correlation of linearly transformed Hi-C matrix at multiple resolutions for orthologous chromosomes between species. Chromosomes that having goning through rearranements are not incuded.
Esp7 vs Clin						Esp7 vs Upin						Upin vs Dher						Dher vs Ddud						Dher vs Didc
Chrom1 vs Chrom2	25000	50000	100000	250000		Chrom1 vs Chrom2	25000	50000	100000	250000		Chrom1 vs Chrom2	25000	50000	100000	250000		Chrom1 vs Chrom2	25000	50000	100000	250000		Chrom1 vs Chrom2	25000	50000	100000	250000
01 vs 06	0.00751218	0.0925646	0.14034	0.183765		11 vs 01	0.0474144	0.0548796	0.0750205	0.019255		30 vs 01	-0.00377402	-0.0286356	0.00857529	0.00888327		01 vs 01	0.159549	0.301136	0.51067	0.683238		03 vs 02	-0.0400814	0.0110601	0.212975	0.291409
08 vs 15	0.175807	0.274483	0.312909	0.324949		14 vs 02	0.141647	0.197401	0.132862	0.327063		09 vs 02	-0.0689433	-0.0109044	0.118112	0.21852		02 vs 02	0.228681	0.407466	0.656374	0.805363		19 vs 03	0.0436065	0.0444667	0.00227	-0.0810263
10 vs 02	0.0185787	0.0132456	-0.00456934	0.170095		05 vs 03	-0.0489723	0.0206613	0.027139	0.130232		23 vs 03	0.030785	-0.0402294	-0.0577048	-0.0940599		03 vs 03	0.189228	0.298099	0.593109	0.767979		01 vs 04	-0.0278768	-0.0541038	-0.0780224	-0.0940331
11 vs 03	0.0877021	0.0761359	0.0679149	0.138519		22 vs 04	0.0602456	0.0725704	0.024664	0.0414571		02 vs 04	0.0057208	0.0188569	0.0620809	0.133361		04 vs 04	0.0976806	0.0792646	0.168609	0.311278		12 vs 05	0.0427457	0.0559532	0.0362441	0.0739601
13 vs 25	0.0389811	0.0697729	0.0935662	0.375061		09 vs 05	0.00829382	-0.0107204	-0.0292824	-0.0671235		16 vs 05	0.0483457	0.0884815	0.118803	0.160264		05 vs 05	0.104541	0.12352	0.207086	0.29564		13 vs 07	-0.0167558	-0.0653936	-0.0462101	0.00482851
15 vs 12	0.199	0.2469	0.401152	0.487393		04 vs 06	-0.00233728	-0.0135079	0.0112453	0.0222285		10 vs 06	-0.0159094	-0.0222898	-0.0266575	-0.0485086		06 vs 06	0.123578	0.213241	0.295612	0.307234		06 vs 08	-0.00488108	0.0145253	0.0308514	0.0595221
16 vs 22	0.0147106	0.0531727	0.0407417	0.283276		03 vs 07	0.0615374	0.0392406	0.0469753	0.0207086		11 vs 07	0.0137959	-0.0475532	-0.0694229	-0.0946583		07 vs 07	0.0900315	0.0415883	0.110649	0.123997		02 vs 09	0.00131086	-0.0535761	-0.0754682	-0.0963341
17 vs 27	0.136841	0.199436	0.247757	0.147836		26 vs 08	0.0166742	0.139205	0.219464	0.163691		13 vs 08	0.0329017	0.0299248	0.00709824	0.0163422		08 vs 08	0.105674	0.149479	0.293324	0.40733		16 vs 10	0.0364114	0.0757783	0.0390531	0.00811031
21 vs 24	0.0749138	0.0796576	0.0974577	0.169647		12 vs 09	0.0409693	0.0401076	0.0254505	-0.020559		25 vs 09	0.0372556	-0.0294584	-0.0640487	-0.0658706		09 vs 09	0.136586	0.137905	0.118681	0.239422		11 vs 11	0.017414	-0.0351152	-0.00909489	0.0174778
22 vs 26	0.0849772	0.094927	0.100465	0.230582		27 vs 10	0.0615529	0.0347986	0.0108195	0.0882905		08 vs 10	0.048302	0.0232637	0.104376	0.0142646		10 vs 10	0.19121	0.379958	0.603377	0.713997		30 vs 12	0.0576478	0.0883591	0.00783351	-0.0439115
23 vs 18	0.105454	0.143335	0.238884	0.423453		21 vs 11	0.0026407	-0.0349324	-0.0509881	-0.0574499		22 vs 12	0.0704743	0.0493297	0.0888404	0.0790037		11 vs 11	0.131279	0.194782	0.366297	0.37085		10 vs 13	0.0259041	0.0993206	0.136828	0.106554
25 vs 21	0.21611	0.243615	0.306101	0.338562		19 vs 12	0.11201	0.152406	0.132932	0.269906		20 vs 13	0.0734716	0.0526646	0.047238	0.0313765		12 vs 12	0.23537	0.339985	0.521226	0.612244		05 vs 14	0.0455707	0.0306394	0.101176	0.163773
26 vs 11	0.0107746	0.0442183	0.0949715	0.0720649		18 vs 13	-0.0434886	0.0100746	0.0193307	0.0768206		27 vs 14	0.0838516	0.14239	0.162518	0.208815		13 vs 13	0.00982061	0.01157	0.00963038	-0.0153134		08 vs 15	0.015192	-0.00584477	-0.033476	-0.0575205
						23 vs 14	-0.0475577	-0.0244636	0.101306	0.330022		01 vs 15	-0.00469399	-0.0287004	-0.0216673	-0.0238223		14 vs 14	0.184525	0.286538	0.432586	0.531545		20 vs 16	-0.00581138	0.0516392	0.0654648	-0.052498
						17 vs 15	-0.00017749	-0.02469	-0.0456001	0.153578		21 vs 16	0.0996511	0.0827244	0.0726309	0.122649		15 vs 15	0.193354	0.318736	0.5013	0.544241		22 vs 17	0.0293144	0.0591914	0.14488	0.121136
						05 vs 17	-0.0283784	-0.0311935	-0.0529749	0.0923003		06 vs 17	0.0651572	0.0347817	0.0283227	0.0203851		16 vs 16	0.125246	0.161586	0.17017	0.345958		15 vs 18	-0.0111412	-0.0584213	-0.0431152	-0.0416132
						13 vs 18	0.0161576	0.0383251	0.0335545	0.101725		28 vs 18	0.0294013	-0.0444875	-0.0918231	-0.0775855		17 vs 17	0.129021	0.190741	0.248603	0.4098		04 vs 19	0.0428996	-0.00187422	-0.00627362	-0.0331243
						15 vs 19	0.153407	0.242242	0.442171	0.430115		25 vs 19	0.0766219	0.0589819	0.0668769	0.0620634		18 vs 18	0.259952	0.420073	0.663807	0.780942		09 vs 20	0.0362628	0.00214065	-0.0383086	-0.0496168
						06 vs 20	0.0413743	0.0270657	0.0154835	0.154383		04 vs 20	0.0573431	0.0520828	0.0677021	0.0571003		19 vs 19	0.171263	0.191095	0.221332	0.306602		26 vs 21	0.0586827	0.0122929	0.0350411	0.10082
						10 vs 22	0.071736	0.134584	0.196278	0.316608		26 vs 21	0.0583743	0.0198708	-0.0107648	-0.0658202		20 vs 20	0.195013	0.244281	0.329693	0.326809		27 vs 22	-0.0181264	0.0358538	0.0806893	0.245104
						13 vs 23	0.00246791	0.0130675	0.0379047	0.300058		19 vs 22	0.123107	0.119889	0.150083	0.156295		21 vs 21	0.272106	0.472798	0.650485	0.701124		18 vs 23	-0.0072637	0.015614	0.096748	0.0473615
						24 vs 24	0.0854596	0.145084	0.239684	0.10285		03 vs 23	-0.0383189	-0.132264	-0.137536	-0.158871		22 vs 22	0.288405	0.514304	0.752464	0.848251		07 vs 24	0.0474378	0.0314729	0.0587729	0.123637
						25 vs 26	0.254202	0.386686	0.560018	0.582113		15 vs 24	0.0469202	0.0610226	0.0880122	0.103745		23 vs 23	0.222009	0.288092	0.388782	0.515393		14 vs 25	0.0420798	0.0333361	0.0277323	0.123853
						16 vs 27	0.120943	0.172436	0.234308	0.267478		24 vs 25	0.0515812	-0.00710905	-0.000916438	0.032575		24 vs 24	0.23063	0.358187	0.474561	0.424356		28 vs 26	0.0678566	0.0624229	0.0305375	0.112003
						04 vs 28	-0.0154955	-0.0144933	-0.0272974	0.0197508		05 vs 27	-0.0168063	-0.0731916	-0.0749671	-0.0178622		25 vs 25	0.27936	0.343072	0.463428	0.330682		17 vs 28	-0.0361147	-0.169196	-0.252931	-0.288421
						07 vs 29	0.00632362	0.0385332	0.0968263	0.147122		14 vs 28	0.0859173	0.0818996	0.144101	0.18802		26 vs 26	0.187108	0.231674	0.275542	0.308014		25 vs 29	0.00590141	-0.0271369	-0.0289465	-0.00544352
						01 vs 30	0.0053383	0.00452387	-0.0174483	0.00825117		18 vs 29	0.0859392	0.0372444	0.0389476	0.0597311		27 vs 27	0.291911	0.530112	0.636329	0.723338		32 vs 30	0.152769	0.154486	0.217731	0.0335477
												07 vs 30	0.115046	0.0893475	0.13608	0.356201		28 vs 28	0.234827	0.329145	0.43186	0.514496
												01 vs 31	0.0269603	-0.0392364	-0.046717	-0.0456913		29 vs 29	0.151133	0.201369	0.287097	0.396012
												17 vs 32	0.0719821	0.0450229	0.0527001	0.18382		30 vs 30	0.210391	0.234124	0.313497	0.298674
																		31 vs 31	0.0948115	0.0476289	0.0642879	0.0882994
																		32 vs 32	0.357426	0.430646	0.446939	0.365606
